# Reference-free variant calling with local graph construction with ska lo (SKA)

**DOI:** 10.1101/2024.10.02.616334

**Authors:** Romain Derelle, Kieran Madon, Joel Hellewell, Víctor Rodríguez-Bouza, Nimalan Arinaminpathy, Ajit Lalvani, Nicholas J. Croucher, Simon R. Harris, John A. Lees, Leonid Chindelevitch

## Abstract

The study of genomic variants is increasingly important for public health surveillance of pathogens. Traditional variant calling methods from whole-genome sequencing data rely on reference-based alignment, which can introduce biases and require significant computational resources. Alignment-free and reference-free approaches offer an alternative by leveraging k-mer-based methods, but existing implementations often suffer from sensitivity limitations, particularly in high mutation density genomic regions. Here, we present ska lo, a graph-based algorithm that aims to identify variants between pathogen whole-genome sequencing data by traversing a coloured De Bruijn graph and building variant groups (ie, sets of variant combinations). Through in-silico benchmarking and real-world dataset analyses, we demonstrate that ska lo achieves high sensitivity in SNP calls while also enabling the detection of insertions and deletions, as well as SNP positioning on a reference genome for recombination analyses. These findings highlight ska lo as a simple, fast and effective tool for pathogen genomic epidemiology, extending the range of reference-free variant calling approaches. ska lo is freely available as part of the SKA program (https://github.com/bacpop/ska.rust).
