## Supplementary data for "Reference-free variant calling with local graph construction with ska lo (SKA)"

### Sheet: README
	The following sheets contain values obatined in the 20-isolates benchmark analyses.
		TP: true positives
		FN: false negatives
		TP: false positives
		sensitivity = TP / (TP + FN)
		precision = TP / (TP + FP)

### Sheet: SKA lo
simulated SNPs	max depth	TP	FN	FP	sensitivity	precision
265	1	254	11	0	0.9585	1
1249	1	1192	57	0	0.9544	1
2497	1	2397	100	0	0.96	1
12230	1	11599	631	0	0.9484	1
24799	1	23013	1786	0	0.928	1
49732	1	42665	7080	7	0.8577	0.9998
120959	1	58125	62834	14	0.4805	0.9998
234585	1	20633	213952	1	0.088	1
265	2	255	10	0	0.9623	1
1249	2	1196	53	0	0.9576	1
2497	2	2406	91	0	0.9636	1
12230	2	11698	532	0	0.9565	1
24799	2	23609	1190	0	0.952	1
49732	2	46417	3328	11	0.9331	0.9998
120959	2	90943	30016	37	0.7518	0.9996
234585	2	61659	172926	10	0.2628	0.9998
265	3	255	10	0	0.9623	1
1249	3	1198	51	0	0.9592	1
2497	3	2409	88	0	0.9648	1
12230	3	11729	501	0	0.959	1
24799	3	23743	1056	0	0.9574	1
49732	3	47186	2559	12	0.9486	0.9997
120959	3	105284	15675	79	0.8704	0.9993
234585	3	119476	115109	62	0.5093	0.9995
265	4	255	10	0	0.9623	1		default value d=4
1249	4	1199	50	0	0.96	1
2497	4	2410	87	0	0.9652	1
12230	4	11743	487	0	0.9602	1
24799	4	23789	1010	1	0.9593	1
49732	4	47535	2210	20	0.9556	0.9996
120959	4	110189	10770	142	0.911	0.9987
234585	4	166356	68229	232	0.7092	0.9986
265	5	255	10	0	0.9623	1
1249	5	1199	50	0	0.96	1
2497	5	2410	87	0	0.9652	1
12230	5	11743	487	3	0.9602	0.9997
24799	5	23825	974	2	0.9607	0.9999
49732	5	47740	2005	23	0.9597	0.9995
120959	5	112337	8622	243	0.9287	0.9978
234585	5	190240	44345	492	0.811	0.9974
265	6	255	10	0	0.9623	1
1249	6	1199	50	0	0.96	1
2497	6	2410	87	2	0.9652	0.9992
12230	6	11764	466	3	0.9619	0.9997
24799	6	23880	919	1	0.9629	1
49732	6	47878	1867	24	0.9625	0.9995
120959	6	113944	7015	355	0.942	0.9969
234585	6	201605	32980	897	0.8594	0.9956

### Sheet: skalo with SNP positioning
sample 1 as reference
simulated SNPs	TP	FN	FP	sensitivity	precision
265	255	10	0	0.9623	1
1249	1199	50	0	0.96	1
2497	2411	86	0	0.9656	1
12230	11724	506	0	0.9586	1
24799	23745	1054	2	0.9575	0.999916
49732	47322	2423	27	0.9513	0.99943
120959	108762	12197	139	0.8992	0.998724
234585	160936	73649	219	0.686	0.998641
SP264 as reference
simulated SNPs	TP	FN	FP	sensitivity	precision
265	252	13	0	0.9509	1
1249	1175	74	0	0.9408	1
2497	2371	126	0	0.9495	1
12230	11533	697	0	0.943	1
24799	23347	1452	2	0.9414	0.999914
49732	46528	3217	29	0.9353	0.999377
120959	107155	13804	165	0.8859	0.998463
234585	161532	73053	222	0.6886	0.998628
ATCC as reference
simulated SNPs	TP	FN	FP	sensitivity	precision
265	255	10	0	0.9623	1
1249	1199	50	0	0.96	1
2497	2409	88	0	0.9648	1
12230	11732	498	0	0.9593	1
24799	23741	1055	2	0.9575	0.999916
49732	47350	2382	28	0.9521	0.999409
120959	109145	11741	223	0.9029	0.997961
234585	164065	70171	529	0.7004	0.996786

### Sheet: Snippy
sample 1 as reference
simulated SNPs	TP	FN	FP	sensitivity	precision
265	255	10	0	0.9623	1
1249	1203	46	0	0.9631	1
2497	2418	79	3	0.9684	0.998761
12230	11796	434	2	0.9645	0.99983
24799	23945	854	4	0.9656	0.999833
49732	48149	1596	22	0.9679	0.999543
120959	116748	4211	94	0.9652	0.999195
234585	225810	8775	289	0.9626	0.998722
SP264 as reference
simulated SNPs	TP	FN	FP	sensitivity	precision
265	251	14	0	0.9472	1
1249	1180	69	0	0.9448	1
2497	2374	123	0	0.9507	1
12230	11602	628	1	0.9487	0.999914
24799	23511	1288	2	0.9481	0.999915
49732	47254	2491	10	0.9499	0.999788
120959	114593	6366	72	0.9474	0.999372
234585	221920	12665	194	0.946	0.999127

### Sheet: SKA
SKA align (reference-free)
simulated SNPs	TP	FN	FP	sensitivity	precision
265	249	16	0	0.9396	1
1249	1185	64	0	0.9488	1
2497	2356	141	0	0.9435	1
12230	11123	1107	0	0.9095	1
24799	21149	3650	0	0.8528	1
49732	36885	12860	0	0.7415	1
120959	47387	73572	0	0.3918	1
234585	21751	212834	0	0.0927	1
SKA map with sample 1 as reference
simulated SNPs	TP	FN	FP	sensitivity	precision
265	249	16	0	0.9396	1
1249	1184	65	0	0.948	1
2497	2366	131	0	0.9475	1
12230	11306	924	4	0.9244	0.999646
24799	22304	2495	4	0.8994	0.999821
49732	41972	7773	11	0.8437	0.999738
120959	83093	37866	61	0.687	0.999266
234585	111883	122702	81	0.4769	0.999277
SKA map with SP264 as reference
simulated SNPs	TP	FN	FP	sensitivity	precision
265	246	19	0	0.9283	1
1249	1162	87	0	0.9303	1
2497	2326	171	0	0.9315	1
12230	11219	1011	4	0.9173	0.999644
24799	22312	2487	7	0.8997	0.999686
49732	42948	6797	16	0.8634	0.999628
120959	90948	30011	101	0.7519	0.998891
234585	137129	97456	187	0.5846	0.998638

### Sheet: parsnp2
sample 1 as reference
simulated SNPs	TP	FN	FP	sensitivity	precision
265	265	0	0	1	1
1249	1244	5	0	0.996	1
2497	2483	14	0	0.9944	1
12230	12061	169	1	0.9862	0.999917
24799	24220	579	4	0.9767	0.999835
49732	47359	2386	15	0.952	0.999683
120959	103687	17272	33	0.8572	0.999682
234585	172851	61734	57	0.7368	0.99967
SNP264 as reference
simulated SNPs	TP	FN	FP	sensitivity	precision
265	253	12	16	0.9547	0.94052
1249	1163	86	15	0.9311	0.987267
2497	2332	165	14	0.9339	0.994032
12230	11301	929	16	0.924	0.998586
24799	22415	2384	16	0.9039	0.999287
49732	42159	7586	15	0.8475	0.999644
120959	76550	44409	16	0.6329	0.999791
234585	44591	189994	1	0.1901	0.999978
